# Mutational signatures and heterogeneous host response revealed via large-scale characterization of SARS-CoV-2 genomic diversity

**DOI:** 10.1101/2020.07.06.189944

**Authors:** Alex Graudenzi, Davide Maspero, Fabrizio Angaroni, Rocco Piazza, Daniele Ramazzotti

## Abstract

To dissect the mechanisms underlying the inflation of variants in the SARS-CoV-2 genome, we present one of the largest up-to-date analyses of intra-host genomic diversity, which reveals that most samples present heterogeneous genomic architectures, due to the interplay between host-related mutational processes and transmission dynamics.

The deconvolution of the set of intra-host minor variants unveils the existence of non overlapping mutational signatures related to specific nucleotide substitutions, which prove that distinct hosts respond differently to SARS-CoV-2 infections, and which are likely ruled by APOBEC, Reactive Oxygen Species (ROS) and ADAR.

Thanks to a corrected-for-signatures *dN/dS* analysis we demonstrate that the mutational processes underlying such signatures are affected by purifying selection, with important exceptions. In fact, several mutations linked to low-rate mutational processes appear to transit to clonality in the population, eventually leading to the definition of new clonal genotypes and to a statistically significant increase of overall genomic diversity.

Importantly, the analysis of the phylogenetic model shows the presence of multiple homoplasies, due to mutational hotspots, phantom mutations or positive selection, and supports the hypothesis of transmission of minor variants during infections. Overall, the results of this study pave the way for the integrated characterization of intra-host genomic diversity and clinical outcome of SARS-CoV-2 hosts.
