## Supplementary File 2 for "Mutational signatures and heterogeneous host response revealed via large-scale characterization of SARS-CoV-2 genomic diversity"

### Sheet: Kolmogorov-Smirnov test pvalues
# of clonal SNVs
	SC#1	SC#2	SC#3	SC#4
SC#1	1	0.455811	0.277506	0.715676
SC#2	0.455811	1	0.552455	0.842273
SC#3	0.277506	0.552455	1	0.506862
SC#4	0.715676	0.842273	0.506862	1
# of minor SNVs
	SC#1	SC#2	SC#3	SC#4
SC#1	1	0.862061	0.0405851	0
SC#2	0.862061	1	0.00879242	0
SC#3	0.0405851	0.00879242	1	0
SC#4	0	0	0	1
