## Supplementary File 3 for "Mutational signatures and heterogeneous host response revealed via large-scale characterization of SARS-CoV-2 genomic diversity"

### Sheet: dataset #1
Sequence name	Lineage	Probability	Most common countries	Number of taxa	Date range	Days since last sampling
G06	B	0.56	UK, China, USA	1696	December-24, October-15	34
G01	A	0.67	UK, China, USA	613	December-30, October-18	61
G15a	B.1	0.54	UK, USA, France	21394	January-10, October-19	60
G15	B.1	0.54	UK, USA, France	21394	January-10, October-19	60
G15e	B.1.5.27	1	USA, Mexico, South_Korea	294	March-30, September-28	81
G17b	B.1	1	UK, USA, France	21394	January-10, October-19	60
G15b	B.1	0.54	UK, USA, France	21394	January-10, October-19	60
G17a	B.1	1	UK, USA, France	21394	January-10, October-19	60
G15f	B.1.5.27	1	USA, Mexico, South_Korea	294	March-30, September-28	81
G21c	B.1.26	1	USA, UK, New_Zealand	523	March-15, September-28	81
G18	B.1	0.91	UK, USA, France	21394	January-10, October-19	60
G15h	B.1.5.27	1	USA, Mexico, South_Korea	294	March-30, September-28	81
G21	B.1	0.91	UK, USA, France	21394	January-10, October-19	60
G17	B.1	1	UK, USA, France	21394	January-10, October-19	60
G15c	B.1.5	0.87	UK, USA, Spain	5636	February-26, October-17	62
G22	B.1.3	0.53	USA, UK, Israel	810	March-05, October-05	74
G15d	B.1.5.27	1	USA, Mexico, South_Korea	294	March-30, September-28	81
G15f	B.1.5.27	1	USA, Mexico, South_Korea	294	March-30, September-28	81
G13a	B.1	0.54	UK, USA, France	21394	January-10, October-19	60
GH	B.1	0.91	UK, USA, France	21394	January-10, October-19	60
G21d	B.1.26	1	USA, UK, New_Zealand	523	March-15, September-28	81
G21b	B.1	1	UK, USA, France	21394	January-10, October-19	60
G23	B.1.2	0.85	USA, UK, United_States	2717	March-09, October-12	67
